# Unifying the known and unknown microbial coding sequence space

**DOI:** 10.1101/2020.06.30.180448

**Authors:** Chiara Vanni, Matthew S. Schechter, Silvia G. Acinas, Albert Barberán, Pier Luigi Buttigieg, Emilio O. Casamayor, Tom O. Delmont, Carlos M. Duarte, A. Murat Eren, Robert D. Finn, Renzo Kottmann, Alex Mitchell, Pablo Sanchez, Kimmo Siren, Martin Steinegger, Frank Oliver Glöckner, Antonio Fernandez-Guerra

## Abstract

Genes of unknown function are among the biggest challenges in molecular biology, especially in microbial systems, where 40%-60% of the predicted genes are unknown. Despite previous attempts, systematic approaches to include the unknown fraction into analytical workflows are still lacking. Here, we propose a conceptual framework and a computational workflow that bridge the known-unknown gap in genomes and metagenomes. We showcase our approach by exploring 415,971,742 genes predicted from 1,749 metagenomes and 28,941 bacterial and archaeal genomes. We quantify the extent of the unknown fraction, its diversity, and its relevance across multiple biomes. Furthermore, we provide a collection of 283,874 lineage-specific genes of unknown function for *Cand*. Patescibacteria, being a significant resource to expand our understanding of their unusual biology. Finally, by identifying a target gene of unknown function for antibiotic resistance, we demonstrate how we can enable the generation of hypotheses that can be used to augment experimental data.
