## Supplementary tables 2 for "Unifying the known and unknown microbial coding sequence space"

### Sheet: S5_GC_stats
Properties	Minimum	Mean	Median	Maximum	SD
Cluster size	2	63.94	13	168822	477.61
Cluster gene length	20	194.64	135	27314	0.96
Cluster completion	0	0.55	0.76	1	0.45
Cluster darkness	0	0.03	0	1	0.16

### Sheet: GC_stats_x_categ
Cluster size	Minimum	Mean	Median	Maximum	SD
K	2	139.67	21	168822	829.99
KWP	2	42.83	17	12339	126.72
GU	2	25.97	8	17624	107.62
EU	2	17.36	12	6196	36.05
Cluster gene length	Minimum	Mean	Median	Maximum	SD
K	20	258.55	187	21337	0.95
KWP	20	133.22	93	24979	0.96
GU	20	177.16	124	27314	0.96
EU	20	130.65	96	10373	0.96
Cluster completion	Minimum	Mean	Median	Maximum	SD
K	0	0.5	0.36	1	0.44
KWP	0	0.22	0.013	1	0.36
GU	0	0.68	1	1	0.42
EU	0	0.7	0.9	1	0.39
Cluster darkness	Minimum	Mean	Median	Maximum	SD
K	0	0.13	0.05	1	0.23
KWP	0	0.33	0.15	1	0.35
GU	0	0.54	0.47	1	0.43
EU	NF	NF	NF	NF	NF
Cluster disorder	Minimum	Mean	Median	Maximum	SD
K	0	0.05	0.02	1	0.087
KWP	0	0.071	0.03	1	0.012
GU	0	0.062	0.01	1	0.012
EU	NF	NF	NF	NF	NF
DPD annotated GCs	Number of GCs
K	374555
KWP	8874
GU	22135
EU	0

### Sheet: GC_tax_entropy
Rank	K	KWP	GU	EU	global	unit
Domain	0.14 +0.27	0.17 +0.33	0.06 +0.22	0.03 +0.16	0.10 +0.26	mean +SD
Phylum	0.53 +0.73	0.38 +0.56	0.17 +0.42	0.05 +0.24	0.31 +0.59	mean +SD
Class	0.67 +0.84	0.48 +0.62	0.20 +0.47	0.05 +0.21	0.40 +0.67	mean +SD
Order	0.87 +1.01	0.50 +0.66	0.28 +0.57	0.06 +0.25	0.50 +0.80	mean +SD
Family	1.07 +1.17	0.62 +0.74	0.36 +0.67	0.06 +0.25	0.63 +0.93	mean +SD
Genus	1.38 +1.47	0.68 +0.82	0.54 +0.88	0.09 +0.30	0.83 +1.17	mean +SD
Species	1.67 +1.44	1.16 +0.99	0.98 +1.05	0.21 +0.45	1.23 +1.23	mean +SD

### Sheet: MG_GC_stats_x_categ
Cluster size	Minimum	Mean	Median	Maximum	SD
K	5	163.9	35	88503	688.7
KWP	2	48.4	20	11663	126.4
GU	2	48.2	20	11197	134.3
EU	3	24.6	16	6087	41.6
Cluster gene length	Minimum	Mean	Median	Maximum	SD
K	20	207.24	170	10254	0.95
KWP	20	125.3	92	7647	0.96
GU	20	150.98	117	6373	0.96
EU	20	135.18	105	4839	0.96
Cluster completion	Minimum	Mean	Median	Maximum	SD
K	0	0.21	0.05	1	0.31
KWP	0	0.099	0.01	1	0.22
GU	0	0.32	0.08	1	0.38
EU	0	0.58	0.77	1	0.39
Cluster darkness	Minimum	Mean	Median	Maximum	SD
K	0	0.13	0.05	1	0.23
KWP	0	0.32	0.14	1	0.34
GU	0	0.53	0.45	1	0.43
EU	NF	NF	NF	NF	NF
Cluster disorder	Minimum	Mean	Median	Maximum	SD
K	0	0.048	0.02	1	0.08
KWP	0	0.068	0.03	1	0.011
GU	0	0.055	0.01	1	0.011
EU	NF	NF	NF	NF	NF
DPD annotated GCs	Number of GCs
K	237511
KWP	7205
GU	8688
EU	0

### Sheet: GTDB_GC_stats_x_categ
Cluster size	Minimum	Mean	Median	Maximum	SD
K	2	16.19	4	18114	76.77
KWP	2	4.86	2	830	14.23
GU	2	6.1	3	2556	18.52
EU	2	2.57	2	537	3.7
Cluster gene length	Minimum	Mean	Median	Maximum	SD
K	20	358.31	274	21337	0.19
KWP	20	173.24	99	24972	0.2
GU	20	198.37	134	27314	0.19
EU	20	123.89	80	10373	0.19
Cluster completion	Minimum	Mean	Median	Maximum	SD
K	0	0.93	1	1	0.2
KWP	0	0.77	1	1	0.37
GU	0	0.95	1	1	0.19
EU	0	0.94	1	1	0.23
Cluster darkness	Minimum	Mean	Median	Maximum	SD
K	0	0.2	0.09	1	0.27
KWP	0	0.69	0.65	1	0.39
GU	0	0.6	1	1	0.41
EU	NF	NF	NF	NF	NF
Cluster disorder	Minimum	Mean	Median	Maximum	SD
K	0	0.074	0.03	1	0.12
KWP	0	0.12	0.04	1	0.19
GU	0	0.092	0.03	1	0.15
EU	NF	NF	NF	NF	NF
DPD annotated GCs	Number of GCs
K	137044
KWP	1669
GU	13447
EU	0
